# A multi-subunit autophagic capture complex facilitates degradation of ER stalled MHC-I in pancreatic cancer

**DOI:** 10.1101/2024.10.27.620516

**Authors:** Marine Berquez, Alexander L. Li, Matthew A. Luy, Anthony C. Venida, Thomas O’Loughlin, Gilles Rademaker, Abhilash Barpanda, Jingjie Hu, Julian Yano, Arun Wiita, Luke A. Gilbert, Peter M. Bruno, Rushika M. Perera

## Abstract

Pancreatic ductal adenocarcinoma (PDA) evades immune detection partly via autophagic capture and lysosomal degradation of major histocompatibility complex class I (MHC-I). Why MHC-I is susceptible to capture via autophagy remains unclear. By synchronizing exit of proteins from the endoplasmic reticulum (ER), we show that PDAC cells display prolonged retention of MHC-I in the ER and fail to efficiently route it to the plasma membrane. A capture-complex composed of NBR1 and the ER-phagy receptor TEX264 facilitates targeting of MHC-I for autophagic degradation, and suppression of either receptor is sufficient to increase total levels and re-route MHC-I to the plasma membrane. Binding of MHC-I to the capture complex is linked to antigen presentation efficiency, as inhibiting antigen loading via knockdown of TAP1 or beta 2-Microglobulin led to increased binding between MHC-I and the TEX264-NBR1 capture complex. Conversely, expression of ER directed high affinity antigenic peptides led to increased MHC-I at the cell surface and reduced lysosomal degradation. A genome-wide CRISPRi screen identified NFXL1, as an ER-resident E3 ligase that binds to MHC-I and mediates its autophagic capture. High levels of NFXL1 are negatively correlated with MHC-I protein expression and predicts poor patient prognosis. These data highlight an ER resident capture complex tasked with sequestration and degradation of non-conformational MHC-I in PDAC cells, and targeting this complex has the potential to increase PDAC immunogenicity.
