## Supplemental Table 3 for "A multi-subunit autophagic capture complex facilitates degradation of ER stalled MHC-I in pancreatic cancer"

### Sheet: Antibodies
Table 3: List of antibodies used in this study
Target	Host species	Application	Clone	Dilution	Manufacturer and catalogue number
HLA-A	Rb	WB	EP1395Y	1/10'000	Abcam, ab52922
HLA-B	Rb	WB	N/A	1/5'000	Invitrogen, PA5-35345
HLA-C	Rb	WB	EPR6749	1/5'000	Abcam, ab126722
HLA-A,B,C	Ms	WB	EMR8-5	1/10'000	Abcam, ab70328
Alexa Fluor 488 HLA-A,B,C	Ms	Flow cytometry	W6/32	1/75	BioLegend, 311413
Alexa Fluor 700 HLA-A2	Ms	Flow cytometry	BB7.2	1/75	BioLegend, 343318
APC B2M	Rb	Flow cytometry	2M2	1/75	BioLegend, 316312
MHC-I	Ms	IF	127027	1/500	Sigma Aldrich, H1650
NBR1	Ms	WB, IF	4BR	1/500	Santa Cruz Biotechnology, sc-130380
TEX264	Rb	WB, IF	12723	1/500	Novus Biologicals, NBP1-89866
NFXL1	Rb	WB	N/A	1/500	Bethyl, A303-197A
RTN3	Rb	WB	N/A	1/1000	Proteintech, 12055-2-AP
FAM134B	Rb	WB	N/A	1/500	Sigma Aldrich, HPA012077
CCPG1	Rb	WB	N/A	1/1000	Cell Signaling Technology, 80158
ATL3	Rb	WB	N/A	1/1000	Proteintech, 16921-1-AP
SEC62	Rb	WB	N/A	1/1000	Abcam, ab137022
ERAP1	Rb	WB	E6X1P	1/1000	Cell signaling technology, 99979
ERp57	RB	WB	G117	1/1000	Cell signaling technology, 2881
TAP1	RB	WB	E4T4F	1/1000	Cell signaling technology, 49671
TAP2	RB	WB	E8G5I	1/1000	Cell signaling technology, 25657
TAPASIN	RB	WB	E6P2Z	1/1000	Cell signaling technology, 66382
p62	Gp	WB	N/A	1/1000	Progen, GP62-C
LC3B	Rb	WB	D11	1/500	Cell Signaling Technology, 3868
LAMP1	Rb	IF	d2d11	1/500	Cell Signaling Technology, 9091s
GM130	Rb	IF	D8b1	1/500	Cell Signaling Technology,1280s
Calnexin	Rb	IF	C5C9	1/500	Cell Signaling Technology,2679
α-tubulin	Ms	WB	N/A	1/10'000	Proteintech, 66031-1-Ig
GAPDH	Ms	WB	N/A	1/10'000	Santa Cruz Biotechnology, sc-32233
Vinculin	Rb	WB	N/A	1/1000	Cell Signaling Technology, 13901
FLAG	Rb	WB	dykddddk	1/10'000	Cell Signaling Technology, 14793
FLAG	Ms	Co-IP	N/A	2ug	Sigma Aldrich, F1804
MHC-I	Ms	Co-IP	127027	2ug	Sigma Aldrich, H1650
IgG1	Ms	Co-IP	G3A1	2ug	Cell Signaling Technology, 5415S
Rb: Rabbit
Ms: Mouse
Gp: Guinea pig
WB: Western blot
IF: Immunofluorescence
Co-IP: Co-immunoprecipitation
N/A: not available
