## Supplemental Table 4 for "A multi-subunit autophagic capture complex facilitates degradation of ER stalled MHC-I in pancreatic cancer"

### Sheet: list Si
Table 4: List of siRNA used in this study
Name		Reference
siCTRL		4390846
siTEX264		s28030
siNBR1		s227479
siFAM134B		s17661
siCCPG1		140654
siB2M		s1852
siNFXL1	#1	s45700
siNFXL1	#2	s45701
siTAPASIN	#1	41850
siTAPASIN	#2	289413
siTAPBPR	#1	132237
siTAPBPR	#2	s30124
