## Supplemental Table 5 for "A multi-subunit autophagic capture complex facilitates degradation of ER stalled MHC-I in pancreatic cancer"

### Sheet: Primers
Table 5: List of qRT-PCR primers used in this study
Gene	Forward Primers	Reverse Primers
18S	GCT TGC GTT GAT TAA GTC CC	GCC TCA CTA AAC CAT CCA ATC
TAPBPR	GAG CCT GTT CTC ATC ACC ATG G	GTA GGC AAA GCT CAA GTC CAG C
NFXL1	CCT GGA AAC TGT CCA CCT TGT G	CAC ATC TAC GGT TTC TGG GCA G
HLA-A	AAA AGG AGG GAG TTA CAC TCA GG	GCT GTG AGG GAC ACA TCA GAG
HLA-B	CTA CCC TGC GGA GAT CA	ACA GCC AGG CCA GCA ACA
HLA-C	CAC ACC TCT CCT TTG TGA CTT CAA	CCA CCT CCT CAC ATT ATG CTA ACA
